# Trans-allelic Epigenetic Dominance Disrupts Hybrid Endosperm Development in Wild Tomatoes

**DOI:** 10.64898/2026.03.15.711876

**Authors:** Ana Marcela Florez-Rueda, Morgane Roth, Thomas Städler

## Abstract

**Background and Aims:** Hybrid seed failure (HSF) is a common reproductive barrier in flowering plants, but how divergence in so-called ‘effective ploidy’ translates into genome-wide allelic imbalance in hybrid endosperm remains unresolved. Using wild tomatoes (*Solanum* sect. *Lycopersicon*) as our model system, we test whether parent-of-origin expression shifts in hybrids are consistent with simple dosage effects or instead reflect lineage-specific *trans* regulation.

**Methods:** Using reciprocal interspecific crosses, we quantified parent-of-origin (allele-specific) expression in developing endosperm and analyzed patterns of differential parent-of-origin expression (DPE) across cross contexts. Guided by strong patterns in parental expression, we further classified DPE genes into four functional classes defined by their relationship to *Solanum peruvianum* (*Per*). This exercise captured distinct modes of *trans*-allelic regulation and guided functional interpretation.

**Key Results:** Parental expression proportions are strongly asymmetric in hybrids, with the most pronounced and repeatable shifts occurring in crosses involving *Per*. These shifts recur across reciprocal contexts and include elevated maternal proportions even in crosses phenotypically classified as paternal-excess-like, arguing against a dosage-only model. Instead, we observed cross-consistent, coordinated DPE patterns corresponding to *trans*-acting dominance associated with *Per*. Functional enrichment of *Per*-associated DPE highlights chromatin regulation, including DNA methylation/RdDM- and chromatin remodeling-related factors, and Polycomb-linked regulators, implicating disruption of chromatin-based repression in hybrid endosperm. Concurrently, *Per*-associated activation of auxin- and cell-cycle regulatory pathways in non-*Per* alleles suggests mis-timed hormone-dependent developmental transitions that can destabilize proliferation–cellularization programs.

**Conclusions:** Our findings support a model of *trans*-allelic epigenetic dominance in which *Per*-associated regulatory inputs reshape allelic expression landscapes in hybrid endosperm largely independent of parental origin. This provides a mechanistic link between effective ploidy divergence, genome-wide transcriptional imbalance, and HSF, and motivates reciprocal hybrid studies that integrate expression with chromatin-state and accessibility profiling.
