## Supplementary material for "Trans-allelic Epigenetic Dominance Disrupts Hybrid Endosperm Development in Wild Tomatoes": Dataset S6

### Sheet: Dataset S6
Dataset S6. Evaluation of DPE numbers from pairwise contingency tables (using Fisher's exact test).
Numbers in rows 19-21 refer to Table 2 (ME-like crosses P×A and P×C):
	P×C_MAT_down	P×C_MAT_up	total			P×C_PAT-down	P×C_PAT-up	total			P×C_MATCH-down	P×C_MATCH-up	total			P×C_MAT-down	P×C_MAT-up	total			P×C_MATCH-down	P×C_MATCH-up	total			P×C_PAT-down	P×C_PAT-up	total			P×C_PAT-down	P×C_PAT-up	total			P×C_MAT-down	P×C_MAT-up	total			P×C_MATCH-down	P×C_MATCH-up	total
P×A_MAT-down	73	0	73		P×A_PAT-down	99	7	106		P×A_MATCH-down	24	0	24		P×A_MATCH-down	31	0	31		P×A_MAT-down	21	0	21		P×A_MATCH-down	11	0	11		P×A_MAT-down	12	1	13		P×A_PAT-down	17	11	28		P×A_PAT-down	12	2	14
P×A_MAT-up	1	60	61		P×A_PAT-up	17	101	118		P×A_MATCH-up	0	21	21		P×A_MATCH-up	0	10	10		P×A_MAT-up	0	15	15		P×A_MATCH-up	0	13	13		P×A_MAT-up	6	16	22		P×A_PAT-up	7	10	17		P×A_PAT-up	0	5	5
total	74	60	134		total	116	108	224		total	24	21	45		total	31	10	41		total	21	15	36		total	11	13	24		total	18	17	35		total	24	21	45		total	12	7	19
two-tailed p-value (prob that the patterns are independent of each other given at least as extreme values as these)	P < 2.2e-16	(all Fisher's exact test)			two-tailed p-value (prob that the patterns are independent of each other given at least as extreme values as these)	P < 2.2e-16				two-tailed p-value (prob that the patterns are independent of each other given at least as extreme values as these)	P = 2.65e-13				two-tailed p-value (prob that the patterns are independent of each other given at least as extreme values as these)	P = 8.92e-10				two-tailed p-value (prob that the patterns are independent of each other given at least as extreme values as these)	P = 1.796e-10				two-tailed p-value (prob that the patterns are independent of each other given at least as extreme values as these)	P = 4.006e-07				two-tailed p-value (prob that the patterns are independent of each other given at least as extreme values as these)	P = 0.0003				two-tailed p-value (prob that the patterns are independent of each other given at least as extreme values as these)	P = 0.2333				two-tailed p-value (prob that the patterns are independent of each other given at least as extreme values as these)	P = 0.0018
odds ratio:	inf				odds ratio:	81.067				odds ratio:	inf				odds ratio:	inf				odds ratio:	inf				odds ratio:	inf				odds ratio:	28.387				odds ratio:	2.168				odds ratio:	inf
95% CI:	359.87 - inf				95% CI:	31.3 - 242.53				95% CI:	62.57 - inf				95% CI:	36.8 - inf				95% CI:	38.175 - inf				95% CI:	16.43 - inf				95% CI:	3.088 - 1436.4				95% CI:	0.551 - 9.047				95% CI:	2.64 - inf
Numbers in rows 30-32 refer to Table S4 (PE-like crosses A×P and C×P):
	C×P_MAT-down	C×P_MAT-up	total			C×P_PAT-down	C×P_PAT-up	total			C×P_MAT-down	C×P_MAT-up	total			C×P_PAT-down	C×P_PAT-up	total
A×P_MAT-down	43	3	46		A×P_PAT-down	5	0	5		A×P_PAT-down	2	0	2		A×P_MAT-down	0	1	1
A×P_MAT-up	7	23	30		A×P_PAT-up	0	15	15		A×P_PAT-up	1	5	6		A×P_MAT-up	0	1	1
total	50	26	76		total	5	15	20		total	3	5	8		total	0	2	2
two-tailed p-value (prob that the patterns are independent of each other given at least as extreme values as these)	P = 2.051e-10				two-tailed p-value (prob that the patterns are independent of each other given at least as extreme values as these)	P = 6.45e-05				two-tailed p-value (prob that the patterns are independent of each other given at least as extreme values as these)	P = 0.1071				two-tailed p-value (prob that the patterns are independent of each other given at least as extreme values as these)	P = 1
odds ratio:	43.24				odds ratio:	inf				odds ratio:	inf				odds ratio:	0
95% CI:	9.724 - 284.45				95% CI:	7.744 - inf				95% CI:	0.3634 - inf				95% CI:	0 - inf
Numbers in rows 41-43 refer to Table S6 (reciprocal crosses C×P and P×C):
	P×C_PAT-down	P×C_PAT-up	total			P×C_MAT-down	P×C_MAT-up	total			P×C_PAT-down	P×C_PAT-up	total			P×C_MAT-down	P×C_MAT-up	total			P×C_MATCH-down	P×C_MATCH-up	total
C×P_MAT-down	21	6	27		C×P_MAT-down	11	2	13		C×P_PAT-down	1	2	3		C×P_PAT-down	3	0	3		C×P_MAT-down	6	0	6
C×P_MAT-up	12	27	39		C×P_MAT-up	11	4	15		C×P_PAT-up	6	3	9		C×P_PAT-up	1	6	7		C×P_MAT-up	4	0	4
total	33	33	66		total	22	6	28		total	7	5	12		total	4	6	10		total	10	0	10
two-tailed p-value (prob that the patterns are independent of each other given at least as extreme values as these)	P = 0.00036				two-tailed p-value (prob that the patterns are independent of each other given at least as extreme values as these)	P = 0.6546				two-tailed p-value (prob that the patterns are independent of each other given at least as extreme values as these)	P = 0.5227				two-tailed p-value (prob that the patterns are independent of each other given at least as extreme values as these)	P = 0.0333				two-tailed p-value (prob that the patterns are independent of each other given at least as extreme values as these)	P = 1
odds ratio:	7.595					1.952				odds ratio:	0.2831				odds ratio:	inf				odds ratio:	0
95% CI:	2.256 - 29.359					0.2235 - 25.852				95% CI:	0.0037 - 7.5404				95% CI:	0.8555 - inf				95% CI:	0 - inf
Numbers in rows 52-54 refer to Table S8 (reciprocal crosses A×P and P×A):
	P×A_PAT-down	P×A_PAT-up	total			P×A_MAT-down	P×A_MAT-up	total			P×A_PAT-down	P×A_PAT-up	total			P×A_MATCH-down	P×A_MATCH-up	total			P×A_MAT-down	P×A_MAT-up	total			P×A_MATCH-down	P×A_MATCH-up	total
A×P_MAT-down	44	17	61		A×P_MAT-down	25	2	27		A×P_PAT-down	2	6	8		A×P_MAT-down	15	2	17		A×P_PAT-down	1	0	1		A×P_PAT-down	2	0	2
A×P_MAT-up	24	73	97		A×P_MAT-up	15	13	28		A×P_PAT-up	15	2	17		A×P_MAT-up	4	2	6		A×P_PAT-up	1	6	7		A×P_PAT-up	3	1	4
total	68	90	158		total	40	15	55		total	17	8	25		total	19	4	23		total	2	6	8		total	5	1	6
two-tailed p-value (prob that the patterns are independent of each other given at least as extreme values as these)	P = 4.748e-09				two-tailed p-value (prob that the patterns are independent of each other given at least as extreme values as these)	P = 0.0019				two-tailed p-value (prob that the patterns are independent of each other given at least as extreme values as these)	P = 0.0037				two-tailed p-value (prob that the patterns are independent of each other given at least as extreme values as these)	P = 0.2705				two-tailed p-value (prob that the patterns are independent of each other given at least as extreme values as these)	P = 0.25				two-tailed p-value (prob that the patterns are independent of each other given at least as extreme values as these)	P = 1
odds ratio:	7.75				odds ratio:	10.368				odds ratio:	0.054				odds ratio:	3.4973				odds ratio:	inf				odds ratio:	inf
95% CI:	3.602 - 17.403				95% CI:	1.946 - 107.225				95% CI:	0.0030 - 0.537				95% CI:	0.1968 - 63.558				95% CI:	0.077 - inf				95% CI:	0.0128 - inf
Numbers in rows 63-65 refer to Table S10 (reciprocal crosses A×C and C×A):
	C×A_PAT-down	C×A_PAT-up	total			C×A_MAT-down	C×A_MAT-up	total			C×A_PAT-down	C×A_PAT-up	total			C×A_MAT-down	C×A_MAT-up	total			C×A_MAT-down	C×A_MAT-up	total
A×C_MAT-down	9	1	10		A×C_MAT-down	4	7	11		A×C_PAT-down	3	4	7		A×C_PAT-down	5	0	5		A×C_MATCH-down	3	0	3
A×C_MAT-up	0	33	33		A×C_MAT-up	7	4	11		A×C_PAT-up	4	2	6		A×C_PAT-up	1	32	33		A×C_MATCH-up	0	2	2
total	9	34	43		total	11	11	22		total	7	6	13		total	6	32	38		total	3	2	5
two-tailed p-value (prob that the patterns are independent of each other given at least as extreme values as these)	P = 1.773e-08				two-tailed p-value (prob that the patterns are independent of each other given at least as extreme values as these)	P = 0.3949				two-tailed p-value (prob that the patterns are independent of each other given at least as extreme values as these)	P = 0.5921				two-tailed p-value (prob that the patterns are independent of each other given at least as extreme values as these)	P = 1.195e-05				two-tailed p-value (prob that the patterns are independent of each other given at least as extreme values as these)	P = 0.1
odds ratio:	inf				odds ratio:	0.3445				odds ratio:	0.4055				odds ratio:	inf				odds ratio:	inf
95% CI:	21.311 - inf				95% CI:	0.0409 - 2.4536				95% CI:	0.0215 - 5.5109				95% CI:	10.205 - inf				95% CI:	0.3647 - inf
